# A pan-cancer atlas of therapeutic T cell targets

**DOI:** 10.1101/2025.01.22.634237

**Authors:** Guangyuan Li, Omar U Guzmán-Bringas, Aman Sharma, Maxence Dellacherie, Palak Sekhri, Rachel Yamin, Dejan Stepec, Maximilien Burq, Ioana Clotea, Ethan Tardio, Aswin Natarajan, Zachary Harpaz, Xinya Liu, David Requena, Darren Taylor, Beatrix M. Ueberheide, Michelle Krogsgaard, C. Russell Y. Cruz, Peter Cimermancic, Mark Yarmarkovich

**Author notes:** Corresponding author: Mark Yarmarkovich, PhD.

## Abstract

T-cell-based immunotherapies have revolutionized cancer treatment, yet only a minority of patients are eligible for these approaches, significantly constrained by the limited knowledge of tumor-specific antigens. Here we present ImmunoVerse, a comprehensive map of T cell targets across 21 cancer types, revealing actionable tumor-specific targets in 89% of tumors analyzed. To define the repertoire of actionable T cell targets, we conducted an exhaustive pan-cancer analysis, integrating data from 7,188 RNA-Seq, 1,771 immunopeptidomes from 512 biological samples and 208 single-cell cancer datasets using novel AI methods, and compared these against 17,384 normal samples covering 51 tissues. Our analysis uncovered 62 viable surface protein targets and 28,446 tumor-specific HLA-presented antigens, deriving from 11 distinct molecular events, across 21 tumor types. Among these, we identified 5,928 previously uncharacterized neoantigens, new tumor self-antigens, peptides derived from tumor-specific cryptic ORFs, tumor-associated microbial targets and a novel splicing-derived PMEL peptide (sPMEL) with enhanced abundance and safety compared to the canonical clinical targets. We successfully expanded sPMEL-specific T cells, validating the therapeutic potential of these targets in functional assays. We highlight 153 promising new tumor targets and experimentally validate 19 targets representing six antigen classes. In addition to being the most comprehensive atlas of targets in scope, ImmunoVerse offers the most extensively annotated resource with key parameters for target selection, providing critical insights for therapeutic prioritization and clinical translation. To catalyze therapeutic development, we released our pan-cancer target atlas through an interactive web portal (https://www.immuno-verse.com) and made the accompanying toolkits available to the scientific community. This work redefines the landscape of therapeutic T cell targets and provides a foundational resource to unlock immunotherapy development across multiple cancers previously considered intractable.
