## Supplementary material for "A pan-cancer atlas of therapeutic T cell targets": Table S1

### Sheet: final_data_all
cancer	unique_to_maxquant	unique_to_rescore	m_r_not_t	unique_to_tesorai	t_m_not_r	t_r_not_m	all
BRCA	10574	2488	857	25039	37056	4542	14800
KIRC	1558	4141	1338	4110	798	4511	12820
COAD	32738	345	184	38420	91116	284	4523
STAD	34	443	41	1150	61	1088	599
MESO	404	881	590	7371	512	2206	6942
LIHC	11105	21597	8523	31292	3428	18511	90987
ESCA	2477	4060	1225	6849	991	6997	13531
CESC	5677	3251	1454	30338	20330	6498	25716
BLCA	27	337	49	446	112	601	627
RT	332	3157	952	892	186	1381	2904
AML	15557	25492	10360	38764	6414	21246	74795
DLBC	331	932	383	1646	52	1921	5424
GBM	9951	15039	5351	23081	9685	18584	53908
NBL	1767	3790	1523	7065	1601	4095	13110
PAAD	2187	2572	1130	4320	988	2697	13167
HNSC	669	12366	2202	3275	780	6266	11946
OV	4793	19534	3085	11210	11668	11642	20490
LUSC	28669	4637	1749	40123	79139	4252	29744
LUAD	28444	4905	1738	39969	78672	4517	30031
CHOL	27	292	45	320	37	460	322
SKCM	48166	13036	4161	74943	116912	11182	63627

### Sheet: final_data_high_confidence
cancer	unique_to_maxquant	unique_to_rescore	m_r_not_t	unique_to_tesorai	t_m_not_r	t_r_not_m	all
BRCA	5576	0	211	29148	26622	0	7286
KIRC	350	9	1164	10488	489	15	6180
COAD	8830	9	185	39107	47832	13	3226
STAD	11	8	88	1292	49	17	316
MESO	9	23	132	10068	107	98	2748
LIHC	2788	103	4731	55852	3308	353	69441
ESCA	607	1	1099	10463	628	12	6080
CESC	2377	0	832	32788	11502	0	16540
BLCA	3	2	65	785	62	2	309
RT	317	2074	1031	942	186	1104	2819
AML	2243	60	4283	54261	5475	146	45938
DLBC	23	0	318	4156	35	0	1497
GBM	1952	631	5707	36469	5870	225	27313
NBL	216	59	746	10483	911	141	8433
PAAD	548	50	481	9243	563	57	5441
HNSC	500	8480	2542	3172	629	4450	10524
OV	1727	11791	1830	17714	7209	8065	12124
LUSC	11092	0	1295	41936	49011	0	11562
LUAD	11050	40	1269	41909	49015	56	11544
CHOL	5	12	47	533	13	12	157
SKCM	22540	246	3296	72007	79169	229	27075

### Sheet: boost_all
cancer	maxquant	rescore	tesorai	rescore_increase_by	tesorai_increase_by
BRCA	64918	70317	94499	0.0831665	0.455667
KIRC	19317	25166	27938	0.30279	0.446291
COAD	128722	129190	167426	0.00363574	0.300679
STAD	1137	2266	3375	0.992964	1.96834
MESO	8739	11535	18316	0.319945	1.09589
LIHC	127117	154151	176920	0.21267	0.391789
ESCA	21059	29281	34905	0.390427	0.657486
CESC	54974	62926	91810	0.14465	0.670062
BLCA	1103	1753	2150	0.589302	0.949229
RT	6579	8912	8852	0.354613	0.345493
AML	122258	153864	182268	0.258519	0.490847
DLBC	6739	9043	10306	0.34189	0.529307
GBM	88583	112518	130248	0.270199	0.47035
NBL	20268	25886	31428	0.277186	0.550622
PAAD	18914	22741	25931	0.202337	0.370995
HNSC	25761	34229	35302	0.328714	0.370366
OV	56485	71212	79337	0.260724	0.404568
LUSC	142189	148190	186564	0.0422044	0.312085
LUAD	142052	148307	186538	0.0440332	0.313167
CHOL	678	1183	1458	0.744838	1.15044
SKCM	241741	257084	327866	0.0634688	0.35627

### Sheet: boost_high_confidence
cancer	maxquant	rescore	tesorai	rescore_increase_by	tesorai_increase_by
BRCA	39484	39695	68632	0.00534394	0.738223
KIRC	7028	8207	17531	0.167758	1.49445
COAD	59897	60095	99017	0.00330567	0.653121
STAD	384	489	1693	0.273438	3.40885
MESO	2887	3117	13053	0.0796675	3.5213
LIHC	75640	80724	131845	0.0672131	0.743059
ESCA	7316	8427	17791	0.151859	1.43179
CESC	30419	31251	63207	0.0273513	1.07788
BLCA	376	443	1163	0.178191	2.09309
RT	5396	7531	7442	0.395663	0.37917
AML	53716	58145	108123	0.0824522	1.01286
DLBC	1555	1873	5711	0.204502	2.67267
GBM	35766	41698	72460	0.165856	1.02595
NBL	9619	10506	20243	0.0922133	1.10448
PAAD	6602	7140	15902	0.0814905	1.40866
HNSC	20133	27125	27755	0.347291	0.378582
OV	32851	42746	58630	0.301208	0.784725
LUSC	71665	72960	113601	0.0180702	0.585167
LUAD	71649	72974	113614	0.0184929	0.585703
CHOL	187	246	732	0.315508	2.91444
SKCM	129030	132555	201266	0.0273192	0.559839
